# Whole genome sequences and annotations of Japanese and French strains of *Heterosigma akashiwo*

**DOI:** 10.64898/2026.08.19.745619

**Authors:** Tsubasa Kondo, Mika Sakamoto, Mayuko Tokumaru, Yasuhiro Tanizawa, Yasukazu Nakamura, Atsushi Toyoda, Shoko Ueki

## Abstract

High-quality reference genomes provide an essential foundation for elucidating the molecular basis of organismal ecophysiology. Here, we sequenced and assembled chromosome-scale genomes of two *Heterosigma akashiwo* strains isolated from coastal waters of Japan and France. The assembly sizes were 1.18 Gb and 1.43 Gb for the Japanese and French strains, respectively. The scaffold N50 of the Japanese strain assembly was 66 Mb, whereas the one of the unscaffolded French strain assembly was 33 Mb. To our knowledge, these assemblies represent among the largest and most contiguous genome resources currently available for members of the Stramenopiles (Ochrophyta). Evidence-based gene prediction in the Japanese strain recovered approximately 90% of conserved stramenopile core genes, indicating a highly complete gene repertoire, and was complemented by extensive functional annotation. In the French strain, homology-based gene prediction recovered approximately 80% of conserved core genes. Comparative genome analysis revealed extensive synteny conservation between the two strains, although several putative duplication and translocation events were detected. These genomic resources provide a robust framework for investigating the molecular, cellular, and ecological mechanisms underlying the physiology, adaptation, and bloom-forming capacity of *H. akashiwo*.
