## Supplemental Table 1 for "Whole genome sequences and annotations of Japanese and French strains of *Heterosigma akashiwo*"

### Sheet: Supplemental Table 1
#id	length(base)	telomere(AACCCT)	5'_telomere	3'_telomere
ptg000039l	89403536	2	1	1
ptg000022l	61915007	1	1	0
ptg000021l	59954161	2	1	1
ptg000034l	58385087	0	0	0
ptg000017l	55527536	0	0	0
ptg000038l	53747418	1	1	0
ptg000024l	48922031	0	0	0
ptg000033l	47148262	0	0	0
ptg000002l	45538224	1	1	0
ptg000025l	45336754	1	0	1
ptg000011l	40449264	0	0	0
ptg000056l	36915474	2	1	1
ptg000020l	34447748	0	0	0
ptg000063l	33908057	0	0	0
ptg000015l	33446378	0	0	0
ptg000048l	31310146	1	0	1
ptg000032l	29385481	0	0	0
ptg000060l	27964728	1	1	0
ptg000040l	25055648	1	1	0
ptg000013l	24005257	1	1	0
ptg000023l	22450677	0	0	0
ptg000018l	22058248	0	0	0
ptg000016l	21290750	1	0	1
ptg000008l	20066328	0	0	0
ptg000005l	17647921	0	0	0
ptg000004l	17185218	0	0	0
ptg000007l	17083452	0	0	0
ptg000061l	16150236	1	0	1
ptg000037l	15520552	0	0	0
ptg000019l	14357912	0	0	0
ptg000053l	14234892	1	1	0
ptg000014l	13996585	0	0	0
ptg000046l	13080207	0	0	0
ptg000012l	12802039	0	0	0
ptg000058l	12231440	1	1	0
ptg000009l	12011668	1	1	0
ptg000042l	11849593	0	0	0
ptg000047l	11629192	2	1	1
ptg000028l	11383390	0	0	0
ptg000065l	11193613	0	0	0
ptg000077l	10669516	0	0	0
ptg000066l	10495195	0	0	0
ptg000010l	9075162	1	1	0
ptg000031l	8770605	0	0	0
ptg000074l	8763354	0	0	0
ptg000086l	8648912	0	0	0
ptg000052l	8611369	0	0	0
ptg000003l	7674324	0	0	0
ptg000081l	7527926	1	1	0
ptg000062l	7300779	0	0	0
ptg000044l	7227663	1	0	1
ptg000001l	6960639	1	1	0
ptg000057l	6870507	0	0	0
ptg000029l	6773713	0	0	0
ptg000075l	6772673	0	0	0
ptg000055l	6192505	0	0	0
ptg000050l	6097106	0	0	0
ptg000064l	6046511	0	0	0
ptg000085l	6019944	0	0	0
ptg000045l	5517151	0	0	0
ptg000036l	5401624	0	0	0
ptg000072l	5265713	0	0	0
ptg000079l	4798778	0	0	0
ptg000030l	4727600	1	1	0
ptg000067l	4596604	1	1	0
ptg000090l	4489803	1	1	0
ptg000082l	3388236	2	1	1
ptg000041l	3370964	0	0	0
ptg000035l	3082455	1	1	0
ptg000069l	3002963	1	1	0
ptg000089l	2729034	1	1	0
ptg000080l	2574142	0	0	0
ptg000076l	2468631	0	0	0
ptg000152l	2418532	0	0	0
ptg000078l	2216159	0	0	0
ptg000043l	1963927	0	0	0
ptg000091l	1901526	0	0	0
ptg000083l	1792628	0	0	0
ptg000071l	1689655	0	0	0
ptg000068l	1516109	0	0	0
ptg000054l	1430269	0	0	0
ptg000165l	1379557	0	0	0
ptg000059l	1371292	0	0	0
ptg000156l	1254623	1	1	0
ptg000084l	1245561	0	0	0
ptg000051l	1222817	0	0	0
ptg000073l	1172043	1	1	0
ptg000026l	1164023	0	0	0
ptg000070l	1146093	0	0	0
ptg000160l	995740	0	0	0
ptg000435l	964279	0	0	0
ptg000163l	738391	0	0	0
ptg000027l	719360	0	0	0
ptg000164l	647498	0	0	0
ptg000509l	524445	0	0	0
ptg004594l	468832	0	0	0
ptg000181l	396502	0	0	0
ptg000088l	334006	0	0	0
ptg000166l	313795	1	0	1
ptg000510l	305057	0	0	0
ptg004611l	303313	0	0	0
ptg000161l	280698	0	0	0
ptg000049l	267469	0	0	0
ptg000179l	243968	0	0	0
ptg000508l	204401	0	0	0
ptg001224c	188610	0	0	0
ptg004593l	167500	0	0	0
ptg000437l	158163	0	0	0
ptg004607l	154019	0	0	0
ptg001559l	152891	0	0	0
ptg004599l	119490	0	0	0
ptg000316l	104885	0	0	0
ptg004606l	99250	0	0	0
ptg004608l	91613	0	0	0
ptg004612l	83158	0	0	0
ptg004603l	81668	0	0	0
ptg004605l	78989	0	0	0
ptg004662l	72641	0	0	0
ptg000225l	71768	0	0	0
ptg001841l	70706	0	0	0
ptg004615l	68921	0	0	0
ptg001223l	68566	0	0	0
ptg004644l	66081	0	0	0
ptg004596l	63640	0	0	0
ptg002440l	62926	0	0	0
ptg000514l	62176	0	0	0
ptg004632l	61361	0	0	0
ptg000511l	60945	0	0	0
ptg004638l	58900	0	0	0
ptg004641l	57915	0	0	0
ptg004622l	57388	0	0	0
ptg004633l	53840	0	0	0
ptg004614l	51126	0	0	0
ptg004679l	46041	0	0	0
ptg001003l	44873	0	0	0
ptg004595l	44194	0	0	0
ptg000991l	43951	0	0	0
ptg002435l	43748	0	0	0
ptg004688l	43331	0	0	0
ptg004670l	42116	0	0	0
ptg004689l	41741	0	0	0
ptg004656l	41259	0	0	0
ptg004674l	41104	0	0	0
ptg004684l	40947	0	0	0
ptg004629l	40535	0	0	0
ptg004676l	40311	0	0	0
ptg004631l	39928	0	0	0
ptg004664l	39623	0	0	0
ptg004634l	38720	0	0	0
ptg004675l	38221	0	0	0
ptg004677l	38115	0	0	0
ptg004643l	38075	0	0	0
ptg004659l	37435	0	0	0
ptg004652l	37184	0	0	0
ptg004673l	36931	0	0	0
ptg004646l	36815	0	0	0
ptg004657l	35267	0	0	0
ptg004620l	33760	0	0	0
ptg004630l	32655	0	0	0
ptg004678l	31419	0	0	0
ptg004693l	31304	0	0	0
ptg004609l	31071	0	0	0
ptg004696l	30910	0	0	0
ptg004598l	30040	0	0	0
ptg004623l	29896	0	0	0
ptg004610l	29693	0	0	0
ptg003241l	29493	0	0	0
ptg004660l	29334	0	0	0
ptg003054l	29244	0	0	0
ptg004709l	29189	0	0	0
ptg004669l	29164	0	0	0
ptg004637l	29005	0	0	0
ptg004645l	28901	0	0	0
ptg004649l	28359	0	0	0
ptg004694l	28040	0	0	0
ptg004665l	27895	0	0	0
ptg004682l	27771	0	0	0
ptg004624l	27765	0	0	0
ptg004695l	27757	0	0	0
ptg001019l	27705	0	0	0
ptg004663l	27545	0	0	0
ptg004642l	27388	0	0	0
ptg004616l	26742	0	0	0
ptg000872c	26540	0	0	0
ptg004658l	25734	0	0	0
ptg004597l	25528	0	0	0
ptg004687l	25494	0	0	0
ptg004690l	25267	0	0	0
ptg004650l	25000	0	0	0
ptg004708l	24992	0	0	0
ptg004639l	24980	0	0	0
ptg004686l	24550	0	0	0
ptg004705l	23933	0	0	0
ptg004729l	23763	0	0	0
ptg004724l	23546	0	0	0
ptg004692l	23499	0	0	0
ptg004721l	23430	0	0	0
ptg004621l	23088	0	0	0
ptg004672l	22937	0	0	0
ptg004681l	22779	0	0	0
ptg004668l	22728	0	0	0
ptg004667l	22682	0	0	0
ptg004628l	22394	0	0	0
ptg004618l	22132	0	0	0
ptg004691l	22031	0	0	0
ptg004726l	21459	0	0	0
ptg004714l	21311	0	0	0
ptg004617l	21083	0	0	0
ptg004648l	20760	0	0	0
ptg004685l	20692	0	0	0
ptg004702l	20691	0	0	0
ptg004707l	20643	0	0	0
ptg004730l	19550	0	0	0
ptg004683l	19013	0	0	0
ptg004713l	18849	0	0	0
ptg004718l	18705	0	0	0
ptg004727l	18265	0	0	0
ptg004731l	18229	0	0	0
ptg004716l	17899	0	0	0
ptg004704l	16937	0	0	0
ptg004719l	13763	0	0	0
ptg004725l	13547	0	0	0
ptg004728l	12946	0	0	0
