## Supplemental Table 2 for "Whole genome sequences and annotations of Japanese and French strains of *Heterosigma akashiwo*"

### Sheet: Sheet1
accession	Scientific name	Size (Mb)	stramenopiles_odb12, genome	stramenopiles_odb12, transcriptome (gene)	stramenopiles_odb12, transcriptome (cds)	stramenopiles_odb12, proteins
GCA_000310025.1	Ectocarpus siliculosus	195.8	C:97.3%[S:96.8%,D:0.4%],F:1.7%,M:1.0%,n:697,E:15.3%	C:80.8%[S:80.2%,D:0.6%],F:11.8%,M:7.5%,n:697	C:80.1%[S:79.5%,D:0.6%],F:12.2%,M:7.7%,n:697	C:82.4%[S:81.6%,D:0.7%],F:10.5%,M:7.2%,n:697
GCA_000569095.1	Nannochloropsis gaditana	27.43	C:91.5%[S:90.7%,D:0.9%],F:4.9%,M:3.6%,n:697,E:21.2%	C:58.8%[S:58.0%,D:0.9%],F:12.8%,M:28.4%,n:697	C:58.4%[S:57.5%,D:0.9%],F:13.1%,M:28.6%,n:697	C:59.7%[S:58.8%,D:0.9%],F:12.1%,M:28.3%,n:697
GCA_002838785.1	Nannochloropsis gaditana	30.71	C:98.4%[S:98.0%,D:0.4%],F:0.9%,M:0.7%,n:697,E:23.0%	C:66.3%[S:65.6%,D:0.7%],F:9.9%,M:23.8%,n:697	C:65.7%[S:65.0%,D:0.7%],F:9.9%,M:24.4%,n:697	C:67.4%[S:66.6%,D:0.9%],F:8.3%,M:24.2%,n:697
GCA_004519485.1	Nannochloropsis oceanica	29.11	C:95.6%[S:95.1%,D:0.4%],F:2.0%,M:2.4%,n:697,E:37.7%	C:64.0%[S:63.6%,D:0.4%],F:10.2%,M:25.8%,n:697	C:64.0%[S:63.7%,D:0.3%],F:9.9%,M:26.1%,n:69	C:65.6%[S:65.1%,D:0.4%],F:8.5%,M:26.0%,n:697
GCA_004764655.1	Ectocarpus sp. Ec32	195.8	C:97.4%[S:97.0%,D:0.4%],F:1.7%,M:0.9%,n:697,E:15.6%	C:82.8%[S:82.2%,D:0.6%],F:12.5%,M:4.7%,n:697	C:81.8%[S:81.1%,D:0.7%],F:13.3%,M:4.9%,n:697	C:83.9%[S:83.1%,D:0.9%],F:11.3%,M:4.7%,n:697
GCA_009014695.1	Nannochloropsis oceanica	26.88	C:86.4%[S:85.8%,D:0.6%],F:4.4%,M:9.2%,n:697,E:31.1%	C:21.7%[S:21.5%,D:0.1%],F:12.1%,M:66.3%,n:697	C:20.9%[S:20.9%,D:0.0%],F:12.1%,M:67.0%,n:697	C:21.4%[S:21.2%,D:0.1%],F:11.5%,M:67.1%,n:697
GCA_009014725.1	Nannochloropsis oceanica	27.55	C:87.9%[S:87.5%,D:0.4%],F:5.2%,M:6.9%,n:697,E:30.8%	C:23.4%[S:23.1%,D:0.3%],F:14.8%,M:61.8%,n:697	C:23.2%[S:23.2%,D:0.0%],F:14.1%,M:62.7%,n:697	C:24.1%[S:24.0%,D:0.1%],F:14.6%,M:61.3%,n:697
GCA_020975765.1	Undaria pinnatifida	634.1	C:97.7%[S:89.1%,D:8.6%],F:1.3%,M:1.0%,n:697,E:21.6%	C:56.0%[S:53.1%,D:2.9%],F:26.8%,M:17.2%,n:697	C:55.2%[S:52.5%,D:2.7%],F:26.5%,M:18.2%,n:697	C:57.7%[S:54.8%,D:2.9%],F:24.1%,M:18.2%,n:697
GCA_030295235.1	Fistulifera solaris	51.2	C:99.4%[S:3.2%,D:96.3%],F:0.4%,M:0.1%,n:697,E:7.9%	C:79.8%[S:34.1%,D:45.6%],F:7.9%,M:12.3%,n:697	C:79.5%[S:34.0%,D:45.5%],F:7.9%,M:12.6%,n:697	C:80.2%[S:33.9%,D:46.3%],F:6.6%,M:13.2%,n:697
GCA_030544225.1	Skeletonema marinoi	64.99	C:98.0%[S:73.6%,D:24.4%],F:0.4%,M:1.6%,n:697,E:43.6%	C:87.5%[S:65.9%,D:21.7%],F:5.2%,M:7.3%,n:697	C:87.5%[S:66.4%,D:21.1%],F:4.9%,M:7.6%,n:697	C:89.2%[S:68.1%,D:21.1%],F:3.0%,M:7.7%,n:697
GCA_037178625.1	Skeletonema tropicum	78.78	C:98.9%[S:87.7%,D:11.2%],F:0.7%,M:0.4%,n:697,E:44.4%	C:82.6%[S:74.2%,D:8.5%],F:8.0%,M:9.3%,n:697	C:82.5%[S:74.0%,D:8.5%],F:8.0%,M:9.5%,n:697	C:84.1%[S:75.3%,D:8.8%],F:6.0%,M:9.9%,n:697
GCA_037355735.1	Pseudo-nitzschia delicatissima	34.06	C:99.7%[S:98.3%,D:1.4%],F:0.1%,M:0.1%,n:697,E:24.7%	C:66.3%[S:63.8%,D:2.4%],F:15.5%,M:18.2%,n:697	C:65.4%[S:63.1%,D:2.3%],F:16.1%,M:18.5%,n:697	C:65.0%[S:63.4%,D:1.6%],F:15.2%,M:19.8%,n:697
GCA_037355745.1	Pseudo-nitzschia multiseries	252.3	C:97.0%[S:93.5%,D:3.4%],F:0.4%,M:2.6%,n:697,E:25.9%	C:76.2%[S:72.6%,D:3.6%],F:6.3%,M:17.5%,n:697	C:76.0%[S:72.5%,D:3.6%],F:6.5%,M:17.5%,n:697	C:76.8%[S:73.3%,D:3.4%],F:5.6%,M:17.6%,n:697
GCA_037355855.1	Pseudo-nitzschia pungens	67.11	C:97.8%[S:96.7%,D:1.1%],F:0.4%,M:1.7%,n:697,E:25.4%	C:88.2%[S:86.5%,D:1.7%],F:3.9%,M:7.9%,n:697	C:87.9%[S:86.2%,D:1.7%],F:4.2%,M:7.9%,n:697	C:86.5%[S:85.7%,D:0.9%],F:4.7%,M:8.8%,n:697
GCA_046619385.1	Skeletonema costatum	136.5	C:98.6%[S:64.8%,D:33.7%],F:0.3%,M:1.1%,n:697,E:43.4%	C:84.9%[S:57.2%,D:27.7%],F:6.0%,M:9.0%,n:697	C:84.8%[S:57.4%,D:27.4%],F:5.9%,M:9.3%,n:697	C:85.9%[S:58.1%,D:27.8%],F:4.4%,M:9.6%,n:697
GCA_046627945.1	Saccharina japonica	516.3	C:69.0%[S:67.9%,D:1.1%],F:8.0%,M:23.0%,n:697,E:27.4%	C:42.2%[S:41.6%,D:0.6%],F:21.1%,M:36.7%,n:697	C:41.3%[S:40.7%,D:0.6%],F:21.5%,M:37.2%,n:697	C:43.0%[S:42.5%,D:0.6%],F:20.9%,M:36.0%,n:697
GCA_048937235.1	Saccharina japonica	524.3	C:84.4%[S:83.5%,D:0.9%],F:4.6%,M:11.0%,n:697,E:25.3%	C:57.4%[S:56.4%,D:1.0%],F:20.2%,M:22.4%,n:697	C:57.1%[S:56.1%,D:1.0%],F:20.5%,M:22.4%,n:69	C:59.1%[S:58.0%,D:1.1%],F:18.8%,M:22.1%,n:697
GCA_048937375.1	Saccharina japonica	563.2	C:91.1%[S:90.4%,D:0.7%],F:3.6%,M:5.3%,n:697,E:23.9%	C:61.1%[S:60.0%,D:1.1%],F:21.4%,M:17.5%,n:697	C:60.5%[S:59.4%,D:1.1%],F:22.0%,M:17.5%,n:697	C:62.1%[S:60.8%,D:1.3%],F:21.2%,M:16.6%,n:697
GCA_051622145.2	Nannochloropsis oceanica	31.01	C:97.6%[S:97.0%,D:0.6%],F:1.6%,M:0.9%,n:697,E:37.1%	C:64.0%[S:63.6%,D:0.4%],F:9.5%,M:26.5%,n:697	C:63.7%[S:63.4%,D:0.3%],F:9.3%,M:27.0%,n:697	C:64.8%[S:64.1%,D:0.7%],F:8.3%,M:26.8%,n:697
GCA_052056835.1	Saccharina sculpera	726.5	C:68.6%[S:59.4%,D:9.2%],F:14.3%,M:17.1%,n:697,E:25.9%	C:40.7%[S:34.7%,D:6.0%],F:21.5%,M:37.7%,n:697	C:39.7%[S:33.7%,D:6.0%],F:22.2%,M:38.0%,n:697	C:41.0%[S:34.6%,D:6.5%],F:22.1%,M:36.9%,n:697
GCA_055434865.1	Phaeodactylum tricornutum	30.54	C:99.1%[S:96.7%,D:2.4%],F:0.3%,M:0.6%,n:697,E:25.8%	C:82.9%[S:80.2%,D:2.7%],F:5.3%,M:11.8%,n:697	C:82.8%[S:80.3%,D:2.4%],F:5.0%,M:12.2%,n:697	C:85.7%[S:83.5%,D:2.2%],F:2.0%,M:12.3%,n:697
GCA_056412565.1	Chaetoceros socialis	60.22	C:99.0%[S:96.1%,D:2.9%],F:0.4%,M:0.6%,n:697,E:38.3%	C:92.4%[S:88.7%,D:3.7%],F:2.6%,M:5.0%,n:697	C:92.3%[S:88.7%,D:3.6%],F:2.7%,M:5.0%,n:697	C:92.4%[S:89.5%,D:2.9%],F:2.6%,M:5.0%,n:697
GCA_918797485.2	Pelagomonas calceolata	32.32	C:95.7%[S:92.5%,D:3.2%],F:1.0%,M:3.3%,n:697,E:16.2%	C:41.2%[S:40.0%,D:1.1%],F:5.0%,M:53.8%,n:697	C:41.2%[S:40.2%,D:1.0%],F:4.9%,M:53.9%,n:697	C:41.3%[S:40.3%,D:1.0%],F:4.9%,M:53.8%,n:697
GCA_946965045.2	Epithemia pelagica	60.35	C:97.4%[S:95.0%,D:2.4%],F:1.0%,M:1.6%,n:697,E:53.3%	C:65.6%[S:64.7%,D:0.9%],F:5.5%,M:29.0%,n:697	C:65.3%[S:64.4%,D:0.9%],F:4.9%,M:29.8%,n:697	C:66.4%[S:65.9%,D:0.6%],F:4.2%,M:29.4%,n:697
GCA_951394045.1	Nitzschia sp. DOCU1	51.97	C:98.7%[S:96.3%,D:2.4%],F:0.6%,M:0.7%,n:697,E:41.6	C:78.3%[S:76.5%,D:1.9%],F:3.7%,M:17.9%,n:697	C:78.0%[S:76.6%,D:1.4%],F:3.7%,M:18.2%,n:69	C:78.2%[S:76.6%,D:1.6%],F:3.4%,M:18.4%,n:697
GCA_956465555.1	Nitzschia sp. pyKryTriq1	40.48	C:98.3%[S:96.6%,D:1.7%],F:0.3%,M:1.4%,n:697,E:41.0%	C:86.4%[S:84.5%,D:1.9%],F:4.6%,M:9.0%,n:697	C:86.2%[S:84.4%,D:1.9%],F:4.0%,M:9.8%,n:697	C:86.2%[S:84.6%,D:1.6%],F:3.6%,M:10.2%,n:697
GCA_964019935.2	Epithemia catenata	1096	C:98.4%[S:4.6%,D:93.8%],F:0.6%,M:1.0%,n:697,E:49.1%	C:49.1%[S:17.2%,D:31.9%],F:3.7%,M:47.2%,n:697	C:48.8%[S:17.2%,D:31.6%],F:3.7%,M:47.5%,n:697	C:49.5%[S:18.1%,D:31.4%],F:3.3%,M:47.2%,n:697
GCA_965112735.1	Phaeosaccion multiseriatum	67.14	C:96.7%[S:95.7%,D:1.0%],F:0.9%,M:2.4%,n:697,E:42.6%	C:86.8%[S:86.1%,D:0.7%],F:5.5%,M:7.7%,n:697	C:86.8%[S:86.1%,D:0.7%],F:5.5%,M:7.7%,n:697	C:88.2%[S:87.5%,D:0.7%],F:4.0%,M:7.7%,n:697
GCA_977018835.1	Minutocellus sp. GHC0000111	82.36	C:98.6%[S:30.8%,D:67.7%],F:0.6%,M:0.9%,n:697,E:45.0%	C:94.7%[S:41.2%,D:53.5%],F:2.3%,M:3.0%,n:697	C:94.3%[S:41.6%,D:52.7%],F:2.7%,M:3.0%,n:697	C:95.0%[S:42.5%,D:52.5%],F:2.2%,M:2.9%,n:697
GCA_977862215.1	Veerella sp. RCC6043	68.31	C:92.0%[S:91.1%,D:0.9%],F:2.2%,M:5.9%,n:697,E:40.4%	C:24.2%[S:24.0%,D:0.3%],F:11.8%,M:64.0%,n:697	C:24.1%[S:23.8%,D:0.3%],F:11.9%,M:64.0%,n:697	C:24.7%[S:24.2%,D:0.4%],F:12.5%,M:62.8%,n:697
GCA_977969985.1	Asterionellopsis sp. RCC1712	78.02	C:97.8%[S:94.5%,D:3.3%],F:0.4%,M:1.7%,n:697,E:48.5%	C:78.2%[S:75.0%,D:3.2%],F:3.3%,M:18.5%,n:697	C:78.2%[S:75.0%,D:3.2%],F:3.3%,M:18.5%,n:697	C:78.3%[S:75.9%,D:2.4%],F:3.0%,M:18.7%,n:697
GCA_978041885.1	Pelagomonas sp. RCC986	32.98	C:92.7%[S:88.4%,D:4.3%],F:1.0%,M:6.3%,n:697,E:17.5%	C:37.4%[S:36.0%,D:1.4%],F:4.7%,M:57.8%,n:697	C:37.4%[S:36.2%,D:1.3%],F:4.6%,M:58.0%,n:697	C:37.4%[S:35.9%,D:1.6%],F:4.9%,M:57.7%,n:697
GCA_978489235.1	Plagiogrammopsis vanheurckii	77.28	C:98.0%[S:96.0%,D:2.0%],F:0.4%,M:1.6%,n:697,E:48.2%	C:94.1%[S:90.2%,D:3.9%],F:2.2%,M:3.7%,n:697	C:94.1%[S:91.0%,D:3.2%],F:2.2%,M:3.7%,n:697	C:94.8%[S:93.0%,D:1.9%],F:1.4%,M:3.7%,n:697
GCA_978795795.1	Hydrurus foetidus	206.6	C:92.0%[S:87.8%,D:4.2%],F:3.3%,M:4.7%,n:697,E:46.8%	C:65.9%[S:62.8%,D:3.0%],F:15.8%,M:18.4%,n:697	C:65.4%[S:62.6%,D:2.9%],F:15.6%,M:18.9%,n:697	C:69.3%[S:66.3%,D:3.0%],F:11.3%,M:19.4%,n:697
GCA_980915175.1	Tabularia sp. RCC1743	126.5	C:95.0%[S:91.2%,D:3.7%],F:0.4%,M:4.6%,n:697,E:39.4%	C:82.4%[S:77.8%,D:4.6%],F:3.7%,M:13.9%,n:697	C:81.9%[S:77.8%,D:4.2%],F:3.4%,M:14.6%,n:697	C:82.6%[S:79.5%,D:3.2%],F:2.9%,M:14.5%,n:697
GCA_982586505.1	Psammodictyon sp. RCC7710	95.49	C:98.1%[S:95.7%,D:2.4%],F:0.7%,M:1.1%,n:697,E:44.9%	C:76.8%[S:74.7%,D:2.0%],F:4.9%,M:18.4%,n:697	C:76.8%[S:74.7%,D:2.0%],F:4.9%,M:18.4%,n:697	C:77.2%[S:74.7%,D:2.4%],F:4.7%,M:18.1%,n:697
GCF_000149405.2	Thalassiosira pseudonana CCMP1335	32.44	C:99.4%[S:97.6%,D:1.9%],F:0.1%,M:0.4%,n:697,E:29.3%	C:88.8%[S:87.2%,D:1.6%],F:5.2%,M:6.0%,n:697	C:88.8%[S:87.4%,D:1.4%],F:5.2%,M:6.0%,n:697	C:90.8%[S:89.8%,D:1.0%],F:2.7%,M:6.5%,n:697
GCF_000150955.2	Phaeodactylum tricornutum CCAP 1055/1	27.45	C:99.6%[S:98.3%,D:1.3%],F:0.3%,M:0.1%,n:697,E:28.1%	C:86.2%[S:84.6%,D:1.6%],F:5.7%,M:8.0%,n:697	C:86.1%[S:84.8%,D:1.3%],F:5.3%,M:8.6%,n:697	C:89.0%[S:87.8%,D:1.1%],F:2.3%,M:8.8%,n:697
